# Neuronal circuits integrating visual motion information in *Drosophila*

**DOI:** 10.1101/2021.12.20.473513

**Authors:** Kazunori Shinomiya, Aljoscha Nern, Ian A. Meinertzhagen, Stephen M. Plaza, Michael B. Reiser

## Abstract

The detection of visual motion enables sophisticated animal navigation, and studies in flies have provided profound insights into the cellular and circuit basis of this neural computation. The fly’s directionally selective T4 and T5 neurons respectively encode ON and OFF motion. Their axons terminate in one of four retinotopic layers in the lobula plate, where each layer encodes one of four cardinal directions of motion. While the input circuitry of the directionally selective neurons has been studied in detail, the synaptic connectivity of circuits integrating T4/T5 motion signals is largely unknown. Here we report a 3D electron microscopy reconstruction, wherein we comprehensively identified T4/T5’s synaptic partners in the lobula plate, revealing a diverse set of new cell types and attributing new connectivity patterns to known cell types. Our reconstruction explains how the ON and OFF motion pathways converge. T4 and T5 cells that project to the same layer, connect to common synaptic partners symmetrically, that is with similar weights, and also comprise a core motif together with bilayer interneurons, detailing the circuit basis for computing motion opponency. We discovered pathways that likely encode new directions of motion by integrating vertical and horizontal motion signals from upstream T4/T5 neurons. Finally, we identify substantial projections into the lobula, extending the known motion pathways and suggesting that directionally selective signals shape feature detection there. The circuits we describe enrich the anatomical basis for experimental and computations analyses of motion vision and bring us closer to understanding complete sensory-motor pathways.
