## Supplementary material for "Neuronal circuits integrating visual motion information in *Drosophila*": File S2

### Sheet: File S2A
#	inID	inName	inType	outID	outName	outType	syn#
1	88147795	T4a-57	T4a	53031490957	HSE_branch	HS	11
2	340157071	T4a-56	T4a	53031490957	HSE_branch	HS	10
3	230	T4a-29	T4a	53031490957	HSE_branch	HS	9
4	27634648869	T4a	T4a	53031490957	HSE_branch	HS	7
5	19896275895	T4a	T4a	53031490957	HSE_branch	HS	7
6	167	T4a-03	T4a	53031490957	HSE_branch	HS	6
7	1052822925	T4a	T4a	53031490957	HSE_branch	HS	5
8	190	T4a-11	T4a	53031490957	HSE_branch	HS	5
9	201	T4a-22	T4a	53031490957	HSE_branch	HS	5
10	87673000	T4a	T4a	53031490957	HSE_branch	HS	3
11	152	T4a-19	T4a	53031490957	HSE_branch	HS	3
12	85	T4a-25	T4a	53031490957	HSE_branch	HS	3
13	1425307353	T4a-52	T4a	53031490957	HSE_branch	HS	3
14	12944586339	T4a	T4a	53031490957	HSE_branch	HS	2
15	1052823998	T4a	T4a	53031490957	HSE_branch	HS	1
16	340157126	T4a	T4a	53031490957	HSE_branch	HS	1
17	87673088	T4a	T4a	53031490957	HSE_branch	HS	1
18	167	T4a-03	T4a	51019785942	HSN_branch	HS	16
19	152	T4a-19	T4a	51019785942	HSN_branch	HS	13
20	1052822925	T4a	T4a	51019785942	HSN_branch	HS	12
21	230	T4a-29	T4a	51019785942	HSN_branch	HS	10
22	134	T4a-24	T4a	51019785942	HSN_branch	HS	9
23	85	T4a-25	T4a	51019785942	HSN_branch	HS	6
24	2455084964	T4a	T4a	51019785942	HSN_branch	HS	5
25	33627140704	T4a	T4a	51019785942	HSN_branch	HS	5
26	1052823998	T4a	T4a	51019785942	HSN_branch	HS	2
27	571	T5a-06	T5a	53031490957	HSE_branch	HS	16
28	365	T5a-42	T5a	53031490957	HSE_branch	HS	16
29	380	T5a-11	T5a	53031490957	HSE_branch	HS	11
30	200179572	T5a-74	T5a	53031490957	HSE_branch	HS	11
31	116467484	T5a-59	T5a	53031490957	HSE_branch	HS	10
32	51001604138	T5a-43	T5a	53031490957	HSE_branch	HS	8
33	51002118791	T5a	T5a	53031490957	HSE_branch	HS	5
34	702	T5a-16	T5a	53031490957	HSE_branch	HS	5
35	704	T5a-35	T5a	53031490957	HSE_branch	HS	5
36	51001683214	T5a	T5a	53031490957	HSE_branch	HS	3
37	51002021436	T5a	T5a	53031490957	HSE_branch	HS	3
38	51002500420	T5a	T5a	53031490957	HSE_branch	HS	3
39	703	T5a-33	T5a	53031490957	HSE_branch	HS	3
40	729	T5a-44	T5a	53031490957	HSE_branch	HS	3
41	51001314316	T5a	T5a	53031490957	HSE_branch	HS	1
42	380	T5a-11	T5a	51019785942	HSN_branch	HS	11
43	373	T5a-18	T5a	51019785942	HSN_branch	HS	10
44	703	T5a-33	T5a	51019785942	HSN_branch	HS	9
45	702	T5a-16	T5a	51019785942	HSN_branch	HS	8
46	410	T5a-15	T5a	51019785942	HSN_branch	HS	7
47	571	T5a-06	T5a	51019785942	HSN_branch	HS	4
48	51002426966	T5a	T5a	51019785942	HSN_branch	HS	2
49	51019823002	LPi2-1 branch	LPi2-1	53031490957	HSE_branch	HS	12
50	51002533836	LPi2-1	LPi2-1	53031490957	HSE_branch	HS	3
51	56000005113	LPi2-1 branch	LPi2-1	53031490957	HSE_branch	HS	3
52	56000005113	LPi2-1 branch	LPi2-1	51019785942	HSN_branch	HS	7
53	51001599051	LPi2-1	LPi2-1	51019785942	HSN_branch	HS	2
54	439	Am1		53031490957	HSE_branch	HS	3
55	53031453350	glia		53031490957	HSE_branch	HS	1
56	352	LLPC1		53031490957	HSE_branch	HS	1
57	131241605	LPi Lop12		53031490957	HSE_branch	HS	1
58	5303148586	LPi1-2		51019785942	HSN_branch	HS	1
59	14505710291	LPi1-2		51019785942	HSN_branch	HS	1
60	662	LPLC2-01		53031490957	HSE_branch	HS	1
61	189699455	LPTC13a		51019785942	HSN_branch	HS	1
62	51002232327	TmY partial?		53031490957	HSE_branch	HS	2
63	523	TmY5 home		53031490957	HSE_branch	HS	1
64	20401982	TmY5-E		53031490957	HSE_branch	HS	2
65	15397569	TmY5-F		53031490957	HSE_branch	HS	1
66	509	TmY5		51019785942	HSN_branch	HS	1
67	51002363904	unidentified		51019785942	HSN_branch	HS	1
68	69544566	Y cell Lop1(23)		53031490957	HSE_branch	HS	1
69	70	Y cell Lop12		53031490957	HSE_branch	HS	1
70	115404975	Y11		51019785942	HSN_branch	HS	2
71	3704751797	Y11		53031490957	HSE_branch	HS	1
72	115404975	Y11		53031490957	HSE_branch	HS	1
73	122855260	Y11		53031490957	HSE_branch	HS	4
74	70958940	Y11		53031490957	HSE_branch	HS	2
75	420	Y11		53031490957	HSE_branch	HS	2
76	44890028700	Y11		53031490957	HSE_branch	HS	2
77	2661325848	Y12		53031490957	HSE_branch	HS	2
78	89616769	Y12		53031490957	HSE_branch	HS	1

### Sheet: File S2B
#	inID	inName	inType	outID	outName	outType	syn#
1	154	T4b-01	T4b	5303149095	VS_Lop2branch	VS	14
2	140	T4b-02	T4b	5303149095	VS_Lop2branch	VS	14
3	222	T4b-08	T4b	5303149095	VS_Lop2branch	VS	11
4	155	T4b-36	T4b	5303149095	VS_Lop2branch	VS	11
5	3145605723	T4b	T4b	5303149095	VS_Lop2branch	VS	10
6	14181765151	T4b	T4b	5303149095	VS_Lop2branch	VS	6
7	33019781176	T4b	T4b	5303149095	VS_Lop2branch	VS	6
8	4003277724	T4b	T4b	5303149095	VS_Lop2branch	VS	5
9	148	T4b-27	T4b	5303149095	VS_Lop2branch	VS	5
10	340166799	T4b	T4b	5303149095	VS_Lop2branch	VS	4
11	200	T4b-17	T4b	5303149095	VS_Lop2branch	VS	4
12	87	T4b-28	T4b	5303149095	VS_Lop2branch	VS	4
13	207	T4b-32	T4b	5303149095	VS_Lop2branch	VS	4
14	5108048901	T4b	T4b	5303149095	VS_Lop2branch	VS	3
15	11193709382	T4b	T4b	5303149095	VS_Lop2branch	VS	1
16	14094476705	T4b	T4b	5303149095	VS_Lop2branch	VS	1
17	570	T5b-05	T5b	5303149095	VS_Lop2branch	VS	9
18	657	T5b-09	T5b	5303149095	VS_Lop2branch	VS	8
19	51002825939	T5b	T5b	5303149095	VS_Lop2branch	VS	7
20	351	T5b-28	T5b	5303149095	VS_Lop2branch	VS	7
21	674	T5b-46	T5b	5303149095	VS_Lop2branch	VS	7
22	562	T5b-31	T5b	5303149095	VS_Lop2branch	VS	6
23	669	T5b-14	T5b	5303149095	VS_Lop2branch	VS	4
24	51003533457	T5b	T5b	5303149095	VS_Lop2branch	VS	3
25	655	T5b-04	T5b	5303149095	VS_Lop2branch	VS	3
26	51002330606	T5b	T5b	5303149095	VS_Lop2branch	VS	2
27	51002823846	T5b	T5b	5303149095	VS_Lop2branch	VS	2
28	677	T5b-24	T5b	5303149095	VS_Lop2branch	VS	2
29	707	T5b-36	T5b	5303149095	VS_Lop2branch	VS	2
30	51002885516	T5b	T5b	5303149095	VS_Lop2branch	VS	1
31	404	T5b-01	T5b	5303149095	VS_Lop2branch	VS	1
32	343	T5b-12	T5b	5303149095	VS_Lop2branch	VS	1
33	114939002	T5b-55	T5b	5303149095	VS_Lop2branch	VS	1
34	14505710291	LPi1-2	LPi1-2	5303149095	VS_Lop2branch	VS	11
35	51002851656	LPi1-2 branch	LPi1-2	5303149095	VS_Lop2branch	VS	10
36	5303148586	LPi1-2	LPi1-2	5303149095	VS_Lop2branch	VS	1
37	51026314343	glia		5303149095	VS_Lop2branch	VS	1
38	53031482535	glia		5303149095	VS_Lop2branch	VS	1
39	51003206944	LPi Lop2		5303149095	VS_Lop2branch	VS	1
40	131228721	LPLC2		5303149095	VS_Lop2branch	VS	1
41	51008621894	LPLC2-01 branch		5303149095	VS_Lop2branch	VS	1
42	51003171541	Tl? Lop(23)4 partial		5303149095	VS_Lop2branch	VS	1
43	51001682710	Tlp12		5303149095	VS_Lop2branch	VS	2
44	51002789328	Tlp12		5303149095	VS_Lop2branch	VS	2
45	131161620	Tlp12		5303149095	VS_Lop2branch	VS	2
46	51001883217	Tlp13		5303149095	VS_Lop2branch	VS	1
47	53031495569	unidentified		5303149095	VS_Lop2branch	VS	1

### Sheet: File S2C
#	inID	inName	inType	outID	outName	outType	syn#
1	205	T4d-31	T4d	5100361185	VS_Lop4branch	VS	14
2	213	T4d-09	T4d	5100361185	VS_Lop4branch	VS	9
3	139	T4d-13	T4d	5100361185	VS_Lop4branch	VS	6
4	283	T4d-10	T4d	5100361185	VS_Lop4branch	VS	5
5	5194819462	T4d	T4d	5100361185	VS_Lop4branch	VS	4
6	86	T4d-26	T4d	5100361185	VS_Lop4branch	VS	4
7	28	T4d-12	T4d	5100361185	VS_Lop4branch	VS	3
8	156	T4d-21	T4d	5100361185	VS_Lop4branch	VS	2
9	1052823635	T4d	T4d	53031490955	VS_Lop4branch	VS	7
10	28	T4d-12	T4d	53031490955	VS_Lop4branch	VS	3
11	156	T4d-21	T4d	53031490955	VS_Lop4branch	VS	2
12	94533541	T4d-47	T4d	53031490955	VS_Lop4branch	VS	2
13	5194819462	T4d	T4d	53031490955	VS_Lop4branch	VS	1
14	6363589514	T4d	T4d	53031490955	VS_Lop4branch	VS	1
15	26772234336	T4d	T4d	53031490955	VS_Lop4branch	VS	1
16	213	T4d-09	T4d	53031490955	VS_Lop4branch	VS	1
17	283	T4d-10	T4d	53031490955	VS_Lop4branch	VS	1
18	205	T4d-31	T4d	53031490955	VS_Lop4branch	VS	1
19	51003727108	T4d/T5d terminal	T4d/T5d	5100361185	VS_Lop4branch	VS	6
20	51003728353	T4d/T5d terminal	T4d/T5d	53031490955	VS_Lop4branch	VS	5
21	51003727108	T4d/T5d terminal	T4d/T5d	53031490955	VS_Lop4branch	VS	4
22	51009736756	T4d/T5d terminal	T4d/T5d	53031490955	VS_Lop4branch	VS	2
23	51003734286	T4d/T5d terminal	T4d/T5d	53031490955	VS_Lop4branch	VS	1
24	51026803485	T4d/T5d terminal	T4d/T5d	53031490955	VS_Lop4branch	VS	1
25	667	T5d-23	T5d	5100361185	VS_Lop4branch	VS	18
26	122379212	T5d-66	T5d	5100361185	VS_Lop4branch	VS	13
27	414	T5d-07	T5d	5100361185	VS_Lop4branch	VS	7
28	51002153106	T5d	T5d	5100361185	VS_Lop4branch	VS	3
29	117015758	T5d-60	T5d	5100361185	VS_Lop4branch	VS	3
30	126845189	T5d	T5d	5100361185	VS_Lop4branch	VS	2
31	406	T5d-21	T5d	5100361185	VS_Lop4branch	VS	2
32	51002514074	T5d-76	T5d	5100361185	VS_Lop4branch	VS	1
33	51003983207	T5d	T5d	53031490955	VS_Lop4branch	VS	5
34	51003325172	T5d	T5d	53031490955	VS_Lop4branch	VS	3
35	414	T5d-07	T5d	53031490955	VS_Lop4branch	VS	3
36	706	T5d-40	T5d	53031490955	VS_Lop4branch	VS	2
37	122379212	T5d-66	T5d	53031490955	VS_Lop4branch	VS	2
38	51003383361	T5d	T5d	53031490955	VS_Lop4branch	VS	1
39	667	T5d-23	T5d	53031490955	VS_Lop4branch	VS	1
40	567	T5d-32	T5d	53031490955	VS_Lop4branch	VS	1
41	117015758	T5d-60	T5d	53031490955	VS_Lop4branch	VS	1
42	51002514074	T5d-76	T5d	53031490955	VS_Lop4branch	VS	1
43	95454503	LPi3-4	LPi3-4	5100361185	VS_Lop4branch	VS	9
44	51003264350	LPi3-4 branch	LPi3-4	5100361185	VS_Lop4branch	VS	9
45	95454503	LPi3-4	LPi3-4	53031490955	VS_Lop4branch	VS	4
46	51003264350	LPi3-4 branch	LPi3-4	53031490955	VS_Lop4branch	VS	9
47	51003677794	LPi3-4 partial	LPi3-4	53031490955	VS_Lop4branch	VS	5
48	141497780	LPi3-4 partial	LPi3-4	53031490955	VS_Lop4branch	VS	5
49	51003727834	LPi fragment? Lop4		53031490955	VS_Lop4branch	VS	2
50	131168102	LPi Lop(3)4 partial		53031490955	VS_Lop4branch	VS	2
51	137489275	LPLC2 partial?		5100361185	VS_Lop4branch	VS	1
52	51003278416	LPTC Lop34 pre		53031490955	VS_Lop4branch	VS	1
53	51003372386	LPTC? Lop4 branch		53031490955	VS_Lop4branch	VS	1
54	137187743	LPTC3e		53031490955	VS_Lop4branch	VS	2
55	51002921997	Tlp12		53031490955	VS_Lop4branch	VS	3
56	1179604464	TmY5-like		53031490955	VS_Lop4branch	VS	1
57	51009366396	unidentified		5100361185	VS_Lop4branch	VS	1
58	2661325848	Y12		5100361185	VS_Lop4branch	VS	3
59	2661325848	Y12		53031490955	VS_Lop4branch	VS	1
60	91	Y3?		53031490955	VS_Lop4branch	VS	2
61	9325016148	Y3?		53031490955	VS_Lop4branch	VS	1
